# Competition and Compromise between Exogenous Probiotics and Native Microbiota

**DOI:** 10.1101/2024.08.15.608074

**Authors:** Zhe Han, Zheng Sun, Qian Zhao, Lingwei Du, Dongyu Zhen, Xinlei Liu, Shuaiming Jiang, Yang-Yu Liu, Jiachao Zhang

## Abstract

Probiotic interventions are effective strategies to modulate the gut microbiome, but how exogenous probiotics compete with native gut microbiota remains elusive. Here, we use a mouse model and a well-documented probiotic *Bifidobacterium animalis* subsp*. lactis* V9 (BV9) to mechanistically investigate its competitive strategies. We perform metagenomic and whole genome sequencing of stool samples and isolated BV9, longitudinally collected from 24 mice orally administered with BV9 and different diets. Results show that a high-fiber diet most effectively supports the colonization of BV9, where BV9 selectively competes with *Parabacteroides distasonis* (*P. distasonis*), rather than extensively with other gut bacteria. By comparing the genomic structures of BV9 and *P. distasonis* isolated during the washout period, we infer their co-evolution mechanisms, highlighting their competition and compromise in utilizing inulin-derived glucose. Finally, our *in vitro* co-culture experiments validate such competitive dynamics. This study fills a critical gap in our understanding of niche competition in colonization.
