## Supplemental Table1 for "Competition and Compromise between Exogenous Probiotics and Native Microbiota"

### Sheet: Sheet1
Table S1 Compositions of different diet
	ND	HFID	HFAD
Casein (g)	199.2	174.1	271.9
Corn starch (g)	447.5	391.2	0
Dextrin (g)	117	102.3	159.7
Sucrose (g)	66.5	58.1	90.8
Bean oil (g)	24.9	21.8	34
Lard (g)	44.8	39.2	306.9
Cellulose (g)	49.8	43.5	68
Mineral substance (g)	34.9	30.5	47.6
Vitamin (g)	10	8.7	13.6
L-Cystine (g)	3	2.6	4.1
Choline chloride (g)	2.5	2.2	3.4
Inulin (g)	0	125.8	0
TBHQ (g)	0.01	0.009	0.07
Total (g)	1000	1000	1000
Protein	19.4	19.4	19.4
Carbohydrate	63.9	63.9	20.6
Fat	16.7	16.7	60
Total	100	100	100
Calories (kcal/g)	3.7	3.4	5.1
Inulin (g/kcal)	0	0.037	0
